# Whokaryote: distinguishing eukaryotic and prokaryotic contigs in metagenomes based on gene structure

**DOI:** 10.1101/2021.11.15.468626

**Authors:** Lotte J. U. Pronk, Marnix H. Medema

## Abstract

Metagenomics has become a prominent technology to study the functional potential of all organisms in a microbial community. Most studies focus on the bacterial content of these communities, while ignoring eukaryotic microbes. Indeed, many metagenomics analysis pipelines silently assume that all contigs in a metagenome are prokaryotic. However, because of marked differences in gene structure, prokaryotic gene prediction tools fail to accurately predict eukaryotic genes. Here, we developed a classifier that distinguishes eukaryotic from prokaryotic contigs based on foundational differences between these taxa in gene structure. We first developed a random forest classifier that uses intergenic distance, gene density and gene length as the most important features. We show that, with an estimated accuracy of 97%, this classifier with principled features grounded in biology can perform almost as well as the classifiers EukRep and Tiara, which use k-mer frequencies as features. By re-training our classifier with Tiara predictions as additional feature, weaknesses of both types of classifiers are compensated; the result is an enhanced classifier that outperforms all individual classifiers, with an F1-score of 1.00 on precision, recall and accuracy for both eukaryotes and prokaryotes, while still being fast. In a reanalysis of metagenome data from a disease-suppressive plant endosphere microbial community, we show how using Whokaryote to select contigs for eukaryotic gene prediction facilitates the discovery of several biosynthetic gene clusters that were missed in the original study. Our enhanced classifier, which we call ‘Whokaryote’, is wrapped in an easily installable package and is freely available from https://git.wageningenur.nl/lotte.pronk/whokaryote.
