## Supplementary material for "Whokaryote: distinguishing eukaryotic and prokaryotic contigs in metagenomes based on gene structure": Whokaryote_supplementary_data.xlsx

### Sheet: training_set
Organism	ID	P/E?	ID
Pyricularia oryzae 70-15	MG8	E	GCA_000002495.2
Amoebophrya sp. AT5.2	ASM522337v1	E	GCA_005223375.1		protists
Arabidopsis thaliana (thale cress)	TAIR10.1	E	GCA_000001735.2
Aspergillus oryzae	ASM18445v3	E	GCA_000184455.3
Beauveria bassiana	ASM28067v1	E	GCA_000280675.1
Candida dubliniensis CD36 (budding yeasts) Strain: CD36	ASM2694v1	E	GCA_000026945.1
Drosophila albomicans (fruit fly)	drosAlbom15112-1751.03v1	E	GCA_009650485.1
Fusarium oxysporum	FO_FOSC_3_a_V1	E	GCA_000271745.2
Homo sapiens (human)	GRCh38.p13	E	GCA_000001405.28
Neurospora crassa OR74A (ascomycetes) OR74A	NC12	E	GCA_000182925.2
Nosema ceranae (microsporidians) Strain: PA08 1199	ASM98816v1	E	GCA_000988165.1
Plasmodium falciparum 3D7 (malaria parasite P. falciparum)	GCA_000002765	E	GCA_000002765.3
Puccinia graminis f. sp. Tritici	ASM14992v1	E	GCA_000149925.1
Saccharomyces cerevisiae	R64	E	GCA_000146045.2
Synchytrium microbalum (chytrids) Strain: JEL517	ASM653598v1	E	GCA_006535985.1
Toxoplasma gondii ME49 (apicomplexans)	TGA4	E	GCA_000006565.2
Tremella mesenterica DSM 1558 (witches' butter)	Treme1	E	GCA_000271645.1
Phytophthora infestans T30-4 (potato late blight agent)	ASM14294v1	E	GCA_000142945.1		oomycetes
Saprolegnia parasitica CBS 223.65 (oomycetes)	ASM15154v2	E	GCA_000151545.2
Dictyostelium discoideum AX4 (cellular slime molds)	dicty_2.7	E	GCA_000004695.1
Thalassiosira pseudonana CCMP1335 (diatoms)	ASM14940v2	E	GCA_000149405.2
Volvox carteri f. nagariensis (green algae)	v1.0	E	GCA_000143455.1
Trichomonas vaginalis G3 (trichomonads)	ASM282v1	E	GCA_000002825.1
Trypanosoma brucei brucei TREU927 (kinetoplastids)	ASM244v1	E	GCA_000002445.1
Botrytis cinerea B05.10 (ascomycetes)	ASM14353v4	E	GCA_000143535.4
Saprolegnia parasitica CBS 223.65 (oomycetes)	ASM15154v2	E	GCA_000151545.2
Acidobacterium sp. 4Y35 (bacteria)	ASM1427446v1	P	GCA_014274465.1
Bacillus thuringiensis	ASM16149v1	P	GCA_000161495.1
Bacteroides heparinolyticus (CFB group bacteria) Strain: F0111	ASM299853v1	P	GCA_002998535.1
Burkholderia pseudomallei (b-proteobacteria)	ASM1822834v1	P	GCA_018228345.1
Chitinophaga rhizosphaerae (CFB group bacteria) T16R-86	ASM395864v1	P	GCA_003958645.1
Chlamydia pecorum PV3056/3 (chlamydias) Strain: PV3056/3	ASM47076v1	P	GCA_000470765.1
Chloroflexus aggregans DSM 9485 (GNS bacteria)	ASM2194v1	P	GCA_000021945.1
Clostridium sp. C1 (firmicutes)	ASM1822362v1	P	GCA_018223625.1
Deinococcus radiodurans (bacteria) Strain: R1 dM1	ASM832978v1	P	GCA_008329785.1
Escherichia coli str. K-12 substr. MG1655 (E. coli)	ASM584v2	P	GCA_000005845.2
Flavobacterium lindanitolerans (CFB group bacteria) strain DSM 21886	ASM366383v1	P	GCA_003663835.1
Gemmata obscuriglobus	ASM90153838v1	P	GCA_901538385.1
Gemmatimonas phototrophica (bacteria) AP64	ASM69509v2	P	GCA_000695095.2
Methanobacterium subterraneum	ASM281369v1	P	GCA_002813695.1
Mycoplasma gallisepticum (mycoplasmas) Strain: KUVMG001	ASM1765454v1	P	GCA_017654545.1
Myxococcus xanthus DK 1622 (d-proteobacteria)	ASM1268v1	P	GCA_000012685.1
Nocardia mangyaensis (high GC Gram+) Strain: Y48	ASM188671v1	P	GCA_001886715.1
Nostoc punctiforme	ASM2002v1	P	GCA_000020025.1
Pseudomonas syringae (g-proteobacteria)	ASM1669475v2	P	GCA_016694755.2
Rhizobium indicum (a-proteobacteria)	ASM586230v2	P	GCA_005862305.2
Rickettsia heilongjiangensis (a-proteobacteria) Strain: Sendai-29	ASM973148v1	P	GCA_009731485.1
Sphingobacterium lactis (CFB group bacteria) Strain: DSM 22361	ASM1104655v1	P	GCA_011046555.1
Streptomyces albidoflavus (high GC Gram+) Strain: J1074	ASM35952v1	P	GCA_000359525.1
Xanthomonas sacchari (g-proteobacteria) R1	ASM81518v1	P	GCA_000815185.1
Methanococcus maripaludis (euryarchaeotes)	ASM294532v1	P	GCA_002945325.1
Novosphingobium sp. KA1 (a-proteobacteria)	ASM1730995v1	P	GCA_017309955.1
Terricaulis silvestris (a-proteobacteria)	ASM979235v1	P	GCA_009792355.1
Neorhizobium galegae bv. orientalis str. HAMBI 540 (a-proteobacteria)	RG540_Ch_pA	P	GCA_000731315.1
Agrobacterium tumefaciens (a-proteobacteria)	ASM366790v1	P	GCA_003667905.1
Serratia quinivorans (enterobacteria)	56433_G01	P	GCA_900638135.1
Anabaena sp. YBS01 (cyanobacteria)	ASM949801v1	P	GCA_009498015.1
Actinomyces sp. HMT 175 (high GC Gram+)	ASM1669489v1	P	GCA_016694895.1
Microcystis viridis NIES-102 (cyanobacteria)	ASM394530v1	P	GCA_003945305.1
Kamptonema formosum PCC 6407 (cyanobacteria)	ASM33215v1	P	GCA_000332155.1
Haloquadratum walsbyi DSM 16790 (euryarchaeotes)	ASM918v1	P	GCA_000009185.1
Pyrococcus kukulkanii (euryarchaeotes)	ASM157777v1	P	GCA_001577775.1
Archaeoglobus fulgidus DSM 8774 (euryarchaeotes)	ASM73403v1	P	GCA_000734035.1
Corynebacterium sp. 1864 (high GC Gram+)	ASM1763844v1	P	GCA_017638445.1
Stenotrophomonas maltophilia (g-proteobacteria)	44087_C01	P	GCA_900475405.1
Acidianus sulfidivorans JP7 (crenarchaeotes)	ASM320176v2	P	GCA_003201765.2
Natrialba magadii ATCC 43099 (euryarchaeotes)	ASM2562v1	P	GCA_000025625.1
Ferroglobus placidus DSM 10642 (euryarchaeotes)	ASM2550v1	P	GCA_000025505.1
Leptospira mayottensis 200901116 (bacteria)	ASM30667v3	P	GCA_000306675.3
Campylobacter jejuni (e-proteobacteria)	ASM75957v2	P	GCA_000759575.2
Caulobacter vibrioides (a-proteobacteria)	ASM231037v3	P	GCA_002310375.3
Chromobacterium violaceum (b-proteobacteria)	ASM1688898v1	P	GCA_016888985.1
Pseudomonas fluorescens (g-proteobacteria)	IMG-taxon 2617270901 annotated assembly	P	GCA_900215245.1
Borrelia turcica IST7 (spirochetes)	ASM360628v1	P	GCA_003606285.1
Ureaplasma urealyticum (mycoplasmas)	ASM677710v1	P	GCA_006777105.1
Treponema primitia ZAS-2 (spirochetes)	ASM21437v1	P	GCA_000214375.1
Sorangium cellulosum (d-proteobacteria)	ASM413573v1	P	GCA_004135735.1
Thermotoga profunda AZM34c06 (thermotogales)	ASM82867v1	P	GCA_000828675.1
Deferribacter desulfuricans SSM1 (bacteria)	ASM1098v1	P	GCA_000010985.1
Isosphaera pallida ATCC 43644 (bacteria)	ASM18634v1	P	GCA_000186345.1
Rhodopirellula baltica SH 1 (bacteria)	ASM19611v1	P	GCA_000196115.1
Synergistes jonesii (bacteria)	ASM175741v1	P	GCA_001757415.1
Opitutus terrae PB90-1 (verrucomicrobia)	ASM1996v1	P	GCA_000019965.1
Dictyoglomus thermophilum H-6-12 (bacteria)	ASM2096v1	P	GCA_000020965.1
Chrysiogenes arsenatis DSM 11915 (bacteria)	Chrysiogenes arsenatis	P	GCA_000469585.1
Fibrobacter succinogenes subsp. succinogenes S85 (bacteria)	ASM14650v1	P	GCA_000146505.1
Selenomonas sputigena ATCC 35185 (firmicutes)	ASM20840v1	P	GCA_000208405.1
Dialister massiliensis (firmicutes)	PRJEB25867	P	GCA_900343095.1
Fusobacterium canifelinum (fusobacteria)	ASM1672478v1	P	GCA_016724785.1
Chlorobium phaeovibrioides (green sulfur bacteria)	ASM858684v1	P	GCA_008586845.1
Persephonella marina EX-H1 (aquificales)	ASM2156v1	P	GCA_000021565.1
Caldisericum exile AZM16c01 (bacteria)	ASM28433v1	P	GCA_000284335.1
Mucispirillum schaedleri ASF457 (bacteria)	MCSV2	P	GCA_900157005.1
Elusimicrobium minutum Pei191 (bacteria)	ASM2014v1	P	GCA_000020145.1
Frankia alni ACN14a (high GC Gram+)	ASM5848v1	P	GCA_000058485.1
Bifidobacterium longum subsp. infantis (high GC Gram+)	ASM1814067v1	P	GCA_018140675.1
Flavobacterium sp. CS20 (CFB group bacteria)	ASM1808000v1	P	GCA_018080005.1
Pseudomonas protegens CHA0 (g-proteobacteria)	PPRCHA0	P	GCA_900560965.1
Arthrobacter crystallopoietes (high GC Gram+)	ASM1760382v1	P	GCA_017603825.1

### Sheet: test_set
Ustilago maydis 521	GCA_000328475.2	E
Rhizoctonia solani (basidiomycetes)	GCA_017311305.1	E
Penicillium roqueforti (ascomycetes)	GCA_015533775.1	E	MT	KR952335.1
Alternaria burnsii (ascomycetes)	GCA_013036055.1	E
Phoma sp. XZ068 (ascomycetes)	GCA_004835665.1	E
Boletus reticuloceps (basidiomycetes)	GCA_018397855.1	E
Caenorhabditis elegans (roundworm)	GCA_000002985.3	E		X54252.1
Beta vulgaris subsp. vulgaris (beet)	GCA_000511025.2	E	MT	BA000009.3
Schizosaccharomyces pombe (fission yeast)	GCA_000002945.2	E	MT	X54421.1
Chlamydomonas reinhardtii (green algae)	GCA_013389655.1	E
Aciduliprofundum boonei T469 (archaea)	GCA_000025665.1	P
Nitrosopumilus maritimus SCM1 (archaea)	GCA_000018465.1	P
Dictyoglomus turgidum DSM 6724 (bacteria)	GCA_000021645.1	P
Bryobacter aggregatus MPL3 (bacteria)	GCA_000702445.1	P
Leptotrichia goodfellowii DSM 19756 (fusobacteria)	GCA_000516535.1	P
Bradymonas sediminis (d-proteobacteria)	GCA_003258315.1	P
Rhodobacter aestuarii (a-proteobacteria)	GCA_003053525.1	P
Cetobacterium ceti (fusobacteria)	GCA_900167275.1	P
Acinetobacter pittii PHEA-2 (g-proteobacteria)	GCA_000191145.1	P
Xylella taiwanensis (g-proteobacteria)	GCA_013177435.1	P
Bacteriovorax stolpii (proteobacteria)	GCA_002872415.1	P
Paenibacillus sonchi (firmicutes)	GCA_016772475.1	P
Nitrosomonas stercoris (b-proteobacteria)	GCA_006742785.1	P
Vibrio furnissii (g-proteobacteria)	GCA_006364355.1	P
Akkermansia glycaniphila (verrucomicrobia)	GCA_900097105.1	P

### Sheet: difficult_organisms
Candidatus Heimdallarchaeota archaeon isolate S146_22 k151_101478, whole genome shotgun	GCA_015520535.1	P
Candidatus Uhrbacteria bacterium GW2011_GWA2_52_8d UY76_C0001, whole genome shotgun	GCA_001004575.1	P
Candidatus Uhrbacteria bacterium GW2011_GWE2_45_35 UX09_C0001, whole genome shotgun	GCA_001001645.1	P
Mycoplasma haemofelis str. Langford 1, complete genome	GCA_000200735.1	P
Parcubacteria group bacterium isolate NC_groundwater_1207_Ag_S-0.1um_49_116 S_p1_S3_coassembly_k141_2020963, whole genome shotgun	GCA_016204045.1	P
Cafeteria roenbergensis strain BVI	GCA_008330645.1	E
Coelastrella sp. M60	GCA_001630525.1	E
Heterococcus sp. DN1	GCA_000498555.1	E
Nosema ceranae strain PA08	GCF_000988165.1	E
Stramenopiles sp. TOSAG23-2	GCA_900128395.1	E
Diophrys appendiculata	GCA_006510565.1	E
Willaertia magna strain c2c	GCA_902984215.1	E
